# The transcription factor OCT6 promotes the dissolution of the naïve pluripotent state by repressing *Nanog* and activating a formative state gene regulatory network

**DOI:** 10.1101/2023.07.13.548918

**Authors:** Ariel Waisman, Federico Sevlever, Denisse Saulnier, Marcos Francia, Antonella Lombardi, Celeste Biani, María Belén Palma, Agustina Scarafía, Joaquín Smucler, Guadalupe Amín, Alejandro La Greca, Lucía Moro, Gustavo Sevlever, Alejandra Guberman, Santiago Miriuka

## Abstract

Animal development relies on complex gene regulatory networks (GRNs) that govern the nearly irreversible changes that occur during cell differentiation. In this work we aimed to determine key transcription factors (TFs) associated with the dissolution of the naïve pluripotent state and the acquisition of a formative identity. We identified OCT6 as one of the earliest TFs induced during the onset of mouse embryonic stem cell (mESCs) differentiation. To investigate its role, we generated an *Oct6* knockout mESC line, which failed to acquire the characteristic cell morphology associated with the formative state. Transcriptome analysis of differentiating cells revealed nearly 300 differentially expressed genes compared to wild-type cells, including pluripotency TFs *Nanog, Klf2, Nr5a2, Prdm14,* and *Esrrb*, that failed to correctly downregulate. Notably, premature expression of OCT6 in naïve cells triggered a rapid morphological transformation mirroring differentiation, accompanied by self-induction of Oct6 and expression of TFs such as *Sox3, Zic2/3, Foxp1*, as well as the formative genes *Dnmt3A* and *FGF5*. Strikingly, the majority of OCT6 expressing cells did not express NANOG. Gene expression and single molecule RNA-FISH analysis confirmed that this regulation was at the transcriptional level. Collectively, our results establish OCT6 as a key TF in the dissolution of the naïve pluripotent state and support a model where *Oct6* and *Nanog* form a double negative feedback loop which could act as a toggle switch important for the transition to the formative state.

**Highlights:**

1. *Oct6* is rapidly induced as mESCs exit ground state pluripotency.
2. Loss of OCT6 negatively affects the transition to formative pluripotency.
3. Premature expression of OCT6 in mESCs is sufficient to induce a formative-like phenotype.
4. OCT6 and NANOG repress each other forming a double negative feedback loop.
