## Supplementary material for "The transcription factor OCT6 promotes the dissolution of the naïve pluripotent state by repressing *Nanog* and activating a formative state gene regulatory network": Table S1

	baseMean	log2FoldChange	lfcSE	pvalue	padj	ensembl_gene_id	external_gene_name	description
1	103.9021921	3.981891093	0.399478822	6.67E-31	5.37E-28	ENSMUSG00000028399	Ptprd	protein tyrosine phosphatase, receptor type, D [Source:MGI Symbol
2	58.3943867	3.129952738	0.463160233	7.29E-17	1.20E-14	ENSMUSG00000061259	Tmprss11d	transmembrane protease, serine 11d [Source:MGI Symbol
3	347.7297916	2.682191918	0.174166068	4.52E-56	9.88E-53	ENSMUSG00000058147	Xlr3c	X-linked lymphocyte-regulated 3C [Source:MGI Symbol
4	1331.976582	2.502343903	0.121109706	8.25E-97	1.26E-92	ENSMUSG00000022464	Slc38a4	solute carrier family 38, member 4 [Source:MGI Symbol
5	66.79280092	2.460301082	0.368929401	1.08E-13	1.09E-11	ENSMUSG00000067764	Xlr5c	X-linked lymphocyte-regulated 5C [Source:MGI Symbol
8	646.9221022	2.323869835	0.132287553	1.05E-70	5.34E-67	ENSMUSG00000021953	Tdh	L-threonine dehydrogenase [Source:MGI Symbol
9	188.5848482	2.27613103	0.215660476	1.05E-27	5.74E-25	ENSMUSG00000010660	Plcd1	phospholipase C, delta 1 [Source:MGI Symbol
12	57.60187134	2.246013139	0.410786105	2.67E-10	1.43E-08	ENSMUSG00000113623	Gm48691	predicted gene, 48691 [Source:MGI Symbol
15	58.39650239	2.175930994	0.374364526	5.66E-11	3.57E-09	ENSMUSG00000043760	Pkhd1	polycystic kidney and hepatic disease 1 [Source:MGI Symbol
17	224.1632922	2.107815616	0.20699993	7.53E-26	3.60E-23	ENSMUSG00000039224	D1Pas1	DNA segment, Chr 1, Pasteur Institute 1 [Source:MGI Symbol
18	256.7712924	2.06401964	0.190428875	8.01E-29	5.33E-26	ENSMUSG00000025038	Efhc2	EF-hand domain (C-terminal) containing 2 [Source:MGI Symbol
19	56.4076855	2.020166994	0.375086726	6.72E-10	3.36E-08	ENSMUSG00000086503	Xist	inactive X specific transcripts [Source:MGI Symbol
20	71.86880926	2.000380591	0.329129713	1.71E-11	1.22E-09	ENSMUSG00000026398	Nr5a2	nuclear receptor subfamily 5, group A, member 2 [Source:MGI Symbol
21	70.79229619	1.984827784	0.343136114	8.87E-11	5.33E-09	ENSMUSG00000040969	Arhgef38	Rho guanine nucleotide exchange factor (GEF) 38 [Source:MGI Symbol
26	19.60662927	1.914293345	0.740050943	4.02E-06	8.21E-05	ENSMUSG00000036960	Clca2	chloride channel accessory 2 [Source:MGI Symbol
27	655.8299999	1.912674911	0.137301618	1.79E-45	3.04E-42	ENSMUSG00000039209	Rpl39l	ribosomal protein L39-like [Source:MGI Symbol
28	265.6995994	1.90333426	0.194551291	4.38E-24	1.68E-21	ENSMUSG00000041378	Cldn5	claudin 5 [Source:MGI Symbol
33	1243.130131	1.792918985	0.113896753	3.00E-57	7.67E-54	ENSMUSG00000026728	Vim	vimentin [Source:MGI Symbol
36	130.3861067	1.786387059	0.248873453	1.27E-14	1.50E-12	ENSMUSG00000052917	Senp7	SUMO1/sentrin specific peptidase 7 [Source:MGI Symbol
38	118.0616966	1.764970844	0.320540071	3.61E-10	1.87E-08	ENSMUSG00000012282	Wnt8a	wingless-type MMTV integration site family, member 8A [Source:MGI Symbol
39	144.7228106	1.75971236	0.270762513	1.15E-12	9.80E-11	ENSMUSG00000026726	Cubn	cubilin (intrinsic factor-cobalamin receptor) [Source:MGI Symbol
42	175.3006483	1.742107642	0.219987316	4.59E-17	7.98E-15	ENSMUSG00000035000	Dpp4	dipeptidylpeptidase 4 [Source:MGI Symbol
45	29.53818411	1.71446604	0.555432428	3.74E-06	7.69E-05	ENSMUSG00000081998	Gm13245	predicted gene 13245 [Source:MGI Symbol
47	23.58384468	1.714109192	0.684498208	1.05E-05	0.000189812	ENSMUSG00000042414	Prdm14	PR domain containing 14 [Source:MGI Symbol
50	121.0595893	1.701043547	0.274574791	6.72E-12	5.06E-10	ENSMUSG00000006958	Chrd	chordin [Source:MGI Symbol
53	2389.75662	1.659346087	0.102568997	1.85E-60	7.08E-57	ENSMUSG00000056300	Zfp981	zinc finger protein 981 [Source:MGI Symbol
55	102.4966767	1.658276096	0.299606719	2.67E-10	1.43E-08	ENSMUSG00000022636	Alcam	activated leukocyte cell adhesion molecule [Source:MGI Symbol
57	475.4420645	1.647123668	0.144131575	6.27E-32	6.40E-29	ENSMUSG00000086537	Gnasas1	GNAS antisense RNA 1 [Source:MGI Symbol
59	48.93267862	1.633223478	0.46667697	1.45E-06	3.31E-05	ENSMUSG00000027022	Xirp2	xin actin-binding repeat containing 2 [Source:MGI Symbol
60	260.2732752	1.632799555	0.194195102	6.30E-19	1.42E-16	ENSMUSG00000043003	Rasef	RAS and EF hand domain containing [Source:MGI Symbol
61	44.87880474	1.631072933	0.440578666	7.66E-07	1.86E-05	ENSMUSG00000052861	Dnah6	dynein, axonemal, heavy chain 6 [Source:MGI Symbol
62	179.0057564	1.630803301	0.254877447	1.64E-12	1.36E-10	ENSMUSG00000062184	Hs6st2	heparan sulfate 6-O-sulfotransferase 2 [Source:MGI Symbol
64	106.8708119	1.624109527	0.290170424	1.79E-10	1.00E-08	ENSMUSG00000025584	Pde8a	phosphodiesterase 8A [Source:MGI Symbol
65	284.6722463	1.60790891	0.178556946	3.20E-21	9.61E-19	ENSMUSG00000092335	Zfp977	zinc finger protein 977 [Source:MGI Symbol
68	63.27307078	1.591029998	0.374499389	1.04E-07	3.12E-06	ENSMUSG00000043673	Kcns3	potassium voltage-gated channel, delayed-rectifier, subfamily S, member 3 [Source:MGI Symbol
70	31.78505205	1.579699456	0.541383923	7.52E-06	0.000141158	ENSMUSG00000042386	Tex13b	testis expressed 13B [Source:MGI Symbol
71	61.60735143	1.579411695	0.382756735	1.69E-07	4.79E-06	ENSMUSG00000033453	Adamts15	a disintegrin-like and metallopeptidase (reprolysin type) with thrombospondin type 1 motif, 15 [Source:MGI Symbol
73	83.53300626	1.57376498	0.31757973	4.48E-09	1.79E-07	ENSMUSG00000029298	Gbp9	guanylate-binding protein 9 [Source:MGI Symbol
74	610.1442323	1.56811587	0.158629617	6.64E-25	2.82E-22	ENSMUSG00000072774	Zfp951	zinc finger protein 951 [Source:MGI Symbol
77	141.6482398	1.558272616	0.257992585	1.24E-11	9.07E-10	ENSMUSG00000034645	Zyg11a	zyg-11 family member A, cell cycle regulator [Source:MGI Symbol
80	21.97049823	1.549300869	0.731033205	3.01E-05	0.000490974	ENSMUSG00000026163	Sphkap	SPHK1 interactor, AKAP domain containing [Source:MGI Symbol
81	26.09619253	1.548597596	0.650199624	2.27E-05	0.000382563	ENSMUSG00000059003	Grin2a	glutamate receptor, ionotropic, NMDA2A (epsilon 1) [Source:MGI Symbol
83	1124.47447	1.53088469	0.114762602	1.88E-42	2.61E-39	ENSMUSG00000064194	Zfp936	zinc finger protein 936 [Source:MGI Symbol
84	75.1384278	1.529003131	0.359986372	1.03E-07	3.09E-06	ENSMUSG00000038045	Sult6b1	sulfotransferase family, cytosolic, 6B, member 1 [Source:MGI Symbol
86	37.42813322	1.525770786	0.536648149	1.01E-05	0.000183873	ENSMUSG00000022237	Ankrd33b	ankyrin repeat domain 33B [Source:MGI Symbol
88	100.7777212	1.512148712	0.299513699	2.61E-09	1.11E-07	ENSMUSG00000055148	Klf2	Kruppel-like factor 2 (lung) [Source:MGI Symbol
91	16.17729199	1.500126339	0.857211102	3.76E-05	0.000597773	ENSMUSG00000059136	Or13a25	olfactory receptor family 13 subfamily A member 25 [Source:MGI Symbol
93	19.74958851	1.478047661	0.733025142	4.39E-05	0.000680651	ENSMUSG00000092125	AA543401	cDNA sequence, AA543401 [Source:MGI Symbol
96	66.85010472	1.448185529	0.364292393	3.05E-07	8.35E-06	ENSMUSG00000108446	Gm44997	predicted gene 44997 [Source:MGI Symbol
98	126.0491634	1.440767578	0.276349624	1.01E-09	4.77E-08	ENSMUSG00000058328	Xlr5a	X-linked lymphocyte-regulated 5A [Source:MGI Symbol
99	63.18443106	1.439388914	0.384526925	7.40E-07	1.81E-05	ENSMUSG00000026712	Mrc1	mannose receptor, C type 1 [Source:MGI Symbol
102	13.00624718	1.436721842	0.985180884	3.06E-05	0.000498281	ENSMUSG00000101009	1700108F19Rik	RIKEN cDNA 1700108F19 gene [Source:MGI Symbol
106	3130.234305	1.426821323	0.091018503	1.99E-57	6.09E-54	ENSMUSG00000022652	Morc1	microrchidia 1 [Source:MGI Symbol
107	420.3235995	1.426183962	0.154034829	1.58E-22	5.38E-20	ENSMUSG00000040584	Abcb1a	ATP-binding cassette, sub-family B (MDR/TAP), member 1A [Source:MGI Symbol
109	58.32817049	1.423240742	0.392796751	1.15E-06	2.70E-05	ENSMUSG00000091712	Sec14l5	SEC14-like lipid binding 5 [Source:MGI Symbol
113	71.70921197	1.406153805	0.358317748	3.77E-07	1.01E-05	ENSMUSG00000074736	Syndig1	synapse differentiation inducing 1 [Source:MGI Symbol
114	73.50229431	1.405685108	0.361846023	4.40E-07	1.15E-05	ENSMUSG00000029211	Gabra4	gamma-aminobutyric acid (GABA) A receptor, subunit alpha 4 [Source:MGI Symbol
115	2062.317401	1.401147276	0.12429438	1.34E-31	1.29E-28	ENSMUSG00000064061	Dzip3	DAZ interacting protein 3, zinc finger [Source:MGI Symbol
116	98.90441169	1.394219782	0.312334656	3.81E-08	1.26E-06	ENSMUSG00000033107	Rnf125	ring finger protein 125 [Source:MGI Symbol
117	36.20390922	1.390063888	0.548353969	2.75E-05	0.00045361	ENSMUSG00000083246	Gm11839	predicted gene 11839 [Source:MGI Symbol
118	67.13399108	1.386950461	0.368038658	6.93E-07	1.71E-05	ENSMUSG00000005950	P2rx5	purinergic receptor P2X, ligand-gated ion channel, 5 [Source:MGI Symbol
122	19.08487928	1.381885043	0.747045959	7.31E-05	0.00106019	ENSMUSG00000062960	Kdr	kinase insert domain protein receptor [Source:MGI Symbol
123	281.1521222	1.378060563	0.187023154	1.03E-15	1.41E-13	ENSMUSG00000028532	Cachd1	cache domain containing 1 [Source:MGI Symbol
125	63.76581596	1.377509222	0.380152418	1.19E-06	2.79E-05	ENSMUSG00000033470	Cysltr2	cysteinyl leukotriene receptor 2 [Source:MGI Symbol
127	502.1393424	1.368059779	0.141818302	3.25E-24	1.28E-21	ENSMUSG00000055560	Zfp459	zinc finger protein 459 [Source:MGI Symbol
129	124.772245	1.366870565	0.264075887	1.13E-09	5.24E-08	ENSMUSG00000003418	St8sia6	ST8 alpha-N-acetyl-neuraminide alpha-2,8-sialyltransferase 6 [Source:MGI Symbol
131	93.36100321	1.362975168	0.323497072	1.15E-07	3.42E-06	ENSMUSG00000073716	Gm13241	predicted gene 13241 [Source:MGI Symbol
132	670.6603438	1.358838839	0.149648649	6.62E-22	2.16E-19	ENSMUSG00000048960	Prex2	phosphatidylinositol-3,4,5-trisphosphate-dependent Rac exchange factor 2 [Source:MGI Symbol
134	28.44105106	1.356947731	0.603336549	5.21E-05	0.000792654	ENSMUSG00000028417	Tal2	T cell acute lymphocytic leukemia 2 [Source:MGI Symbol
135	103.0830231	1.354081173	0.295007695	2.10E-08	7.35E-07	ENSMUSG00000040852	Plekhh2	pleckstrin homology domain containing, family H (with MyTH4 domain) member 2 [Source:MGI Symbol
138	558.4347411	1.349263821	0.155026613	1.89E-20	5.27E-18	ENSMUSG00000042770	Hebp1	heme binding protein 1 [Source:MGI Symbol
139	81.22638992	1.348682121	0.340123708	3.27E-07	8.89E-06	ENSMUSG00000072479	Xlr5b	X-linked lymphocyte-regulated 5B [Source:MGI Symbol
141	216.8889339	1.346943504	0.23624941	6.04E-11	3.77E-09	ENSMUSG00000042417	Ccno	cyclin O [Source:MGI Symbol
143	298.2829917	1.337143496	0.196888379	5.89E-14	6.34E-12	ENSMUSG00000026950	Neb	nebulin [Source:MGI Symbol
148	32.37837159	1.323914867	0.562274926	4.74E-05	0.000728903	ENSMUSG00000058028	Zscan5b	zinc finger and SCAN domain containing 5B [Source:MGI Symbol
151	2514.722939	1.30387607	0.098154772	1.62E-42	2.48E-39	ENSMUSG00000002265	Peg3	paternally expressed 3 [Source:MGI Symbol
153	368.0351873	1.29551967	0.174758949	6.24E-16	8.93E-14	ENSMUSG00000021255	Esrrb	estrogen related receptor, beta [Source:MGI Symbol
154	672.4532592	1.293505925	0.136150092	1.10E-23	4.10E-21	ENSMUSG00000066007	Zfp600	zinc finger protein 600 [Source:MGI Symbol
158	70.07869403	1.280283118	0.401505959	5.96E-06	0.000114688	ENSMUSG00000019966	Kitl	kit ligand [Source:MGI Symbol
159	442.010573	1.276914957	0.155257474	9.81E-19	2.09E-16	ENSMUSG00000022843	Clcn2	chloride channel, voltage-sensitive 2 [Source:MGI Symbol
161	453.3231275	1.273201537	0.154733941	9.46E-19	2.04E-16	ENSMUSG00000067919	Rex2	reduced expression 2 [Source:MGI Symbol
163	15.24866563	1.266631323	0.838907318	0.000112895	0.001540187	ENSMUSG00000049109	Themis	thymocyte selection associated [Source:MGI Symbol
164	60.80957143	1.265863261	0.390508845	5.15E-06	0.000101538	ENSMUSG00000116606	Gm10479	predicted gene 10479 [Source:MGI Symbol
166	86.1821228	1.254154211	0.32343586	5.07E-07	1.31E-05	ENSMUSG00000049387	Cox7b2	cytochrome c oxidase subunit 7B2 [Source:MGI Symbol
167	33.8540561	1.251307509	0.551668069	6.89E-05	0.001008697	ENSMUSG00000030350	Prmt8	protein arginine N-methyltransferase 8 [Source:MGI Symbol
169	380.7385424	1.24660251	0.201647509	3.03E-12	2.41E-10	ENSMUSG00000041688	Amot	angiomotin [Source:MGI Symbol
171	1189.612239	1.240661336	0.119765202	1.85E-27	9.79E-25	ENSMUSG00000060499	Rpl10l	ribosomal protein L10-like [Source:MGI Symbol
176	23.48466737	1.22376308	0.689309425	0.000152875	0.001986714	ENSMUSG00000025105	Bnc1	basonuclin 1 [Source:MGI Symbol
178	1528.22249	1.221997125	0.103902381	2.98E-34	3.26E-31	ENSMUSG00000067860	Zic3	zinc finger protein of the cerebellum 3 [Source:MGI Symbol
184	127.0751336	1.198876139	0.262271075	2.50E-08	8.59E-07	ENSMUSG00000068522	Aard	alanine and arginine rich domain containing protein [Source:MGI Symbol
185	87.24772915	1.197146509	0.317863182	8.66E-07	2.09E-05	ENSMUSG00000091345	Col6a5	collagen, type VI, alpha 5 [Source:MGI Symbol
186	101.7105452	1.19659124	0.294313341	2.51E-07	6.95E-06	ENSMUSG00000113955	Gm48168	predicted gene, 48168 [Source:MGI Symbol
187	32.92194124	1.196438335	0.568183	0.000109915	0.001506611	ENSMUSG00000037033	Clca3b	chloride channel accessory 3B [Source:MGI Symbol
192	64.58761984	1.188709208	0.386872561	1.03E-05	0.000187788	ENSMUSG00000029287	Tgfbr3	transforming growth factor, beta receptor III [Source:MGI Symbol
193	465.643627	1.188546968	0.156874364	1.70E-16	2.56E-14	ENSMUSG00000022679	Mpv17l	Mpv17 transgene, kidney disease mutant-like [Source:MGI Symbol
194	24.4405489	1.184138454	0.652034339	0.00017334	0.002218493	ENSMUSG00000082765	Gm14411	predicted gene 14411 [Source:MGI Symbol
196	969.4687459	1.177032096	0.131492139	1.68E-21	5.13E-19	ENSMUSG00000069793	Slfn9	schlafen 9 [Source:MGI Symbol
197	210.8968404	1.176908931	0.210367687	1.12E-10	6.50E-09	ENSMUSG00000022912	Pros1	protein S (alpha) [Source:MGI Symbol
200	99.58659171	1.169548842	0.346324778	3.94E-06	8.06E-05	ENSMUSG00000116673	A630089N07Rik	RIKEN cDNA A630089N07 gene [Source:MGI Symbol
201	283.7830917	1.16922958	0.183734608	9.83E-13	8.55E-11	ENSMUSG00000080717	B230307C23Rik	RIKEN cDNA B230307C23 gene [Source:MGI Symbol
202	48.24317986	1.16803562	0.447049884	3.98E-05	0.000625833	ENSMUSG00000040653	Ppp1r14c	protein phosphatase 1, regulatory inhibitor subunit 14C [Source:MGI Symbol
203	26.00530415	1.164569283	0.643354314	0.000188241	0.002367631	ENSMUSG00000049044	Rapgef4	Rap guanine nucleotide exchange factor (GEF) 4 [Source:MGI Symbol
205	419.1980109	1.161528244	0.170912596	5.36E-14	5.82E-12	ENSMUSG00000116295	Gm32885	predicted gene, 32885 [Source:MGI Symbol
207	165.0897366	1.156271212	0.247511979	1.65E-08	5.93E-07	ENSMUSG00000060548	Tnfrsf19	tumor necrosis factor receptor superfamily, member 19 [Source:MGI Symbol
208	75.7546308	1.15525345	0.348083272	4.99E-06	9.88E-05	ENSMUSG00000045639	Zfp629	zinc finger protein 629 [Source:MGI Symbol
210	115.3086681	1.150726942	0.349538257	5.53E-06	0.000107633	ENSMUSG00000110103	Zscan4-ps1	zinc finger and SCAN domain containing 4, pseudogene 1 [Source:MGI Symbol
213	1858.242344	1.146730365	0.109782968	7.45E-28	4.23E-25	ENSMUSG00000000365	Rnf17	ring finger protein 17 [Source:MGI Symbol
215	253.206931	1.143832354	0.210085451	2.80E-10	1.49E-08	ENSMUSG00000035506	Slc12a8	solute carrier family 12 (potassium/chloride transporters), member 8 [Source:MGI Symbol
217	538.0059874	1.137329075	0.155160797	1.18E-15	1.58E-13	ENSMUSG00000055653	Gpc3	glypican 3 [Source:MGI Symbol
218	177.9205776	1.134010246	0.232395367	6.07E-09	2.38E-07	ENSMUSG00000032854	Ugt8a	UDP galactosyltransferase 8A [Source:MGI Symbol
219	3401.220341	1.133136561	0.092802422	1.34E-36	1.71E-33	ENSMUSG00000052459	Atp6v1a	ATPase, H+ transporting, lysosomal V1 subunit A [Source:MGI Symbol
220	1091.530822	1.131793185	0.143939227	1.91E-17	3.40E-15	ENSMUSG00000061544	Zfp229	zinc finger protein 229 [Source:MGI Symbol
221	95.25378701	1.130278429	0.309000522	1.54E-06	3.49E-05	ENSMUSG00000017057	Il13ra1	interleukin 13 receptor, alpha 1 [Source:MGI Symbol
222	517.4797664	1.12887867	0.158645403	5.81E-15	7.23E-13	ENSMUSG00000022867	Usp25	ubiquitin specific peptidase 25 [Source:MGI Symbol
224	1293.177522	1.120173501	0.111614538	5.35E-26	2.64E-23	ENSMUSG00000022947	Cbr3	carbonyl reductase 3 [Source:MGI Symbol
231	250.8232758	1.110250541	0.194730377	6.84E-11	4.21E-09	ENSMUSG00000008226	Scrn3	secernin 3 [Source:MGI Symbol
232	748.2712618	1.109039253	0.140267496	1.41E-17	2.58E-15	ENSMUSG00000022723	Crybg3	beta-gamma crystallin domain containing 3 [Source:MGI Symbol
233	40.17021305	1.106539824	0.490047771	0.000108057	0.001488769	ENSMUSG00000114926	Gm2379	predicted gene 2379 [Source:MGI Symbol
237	282.5503984	1.10231997	0.188748532	3.05E-11	2.03E-09	ENSMUSG00000095909	Zfp997	zinc finger protein 997 [Source:MGI Symbol
240	1218.202295	1.096049406	0.108538092	3.00E-26	1.53E-23	ENSMUSG00000072419	Dppa2	developmental pluripotency associated 2 [Source:MGI Symbol
242	78.60799864	1.086260341	0.38760379	3.02E-05	0.000492595	ENSMUSG00000022040	Ephx2	epoxide hydrolase 2, cytoplasmic [Source:MGI Symbol
243	143.1945251	1.085084339	0.248535942	8.59E-08	2.64E-06	ENSMUSG00000026676	Ccdc3	coiled-coil domain containing 3 [Source:MGI Symbol
245	58.90845633	1.080617382	0.408254377	4.67E-05	0.000720219	ENSMUSG00000047557	Lxn	latexin [Source:MGI Symbol
248	42.70454169	1.073285185	0.485477813	0.000132451	0.001762976	ENSMUSG00000028132	Tlcd4	TLC domain containing 4 [Source:MGI Symbol
249	13.39707917	1.071626658	0.833537229	0.000250662	0.003011685	ENSMUSG00000030205	Gprc5d	G protein-coupled receptor, family C, group 5, member D [Source:MGI Symbol
252	56.50696891	1.068448273	0.410876598	5.47E-05	0.000828951	ENSMUSG00000022113	Trim52	tripartite motif-containing 52 [Source:MGI Symbol
253	56.83855986	1.064703456	0.399006862	4.64E-05	0.000717052	ENSMUSG00000021322	Aoah	acyloxyacyl hydrolase [Source:MGI Symbol
254	321.1885665	1.062178115	0.184458093	5.67E-11	3.57E-09	ENSMUSG00000027452	Acss1	acyl-CoA synthetase short-chain family member 1 [Source:MGI Symbol
256	16.46061394	1.058657821	0.764207086	0.000337024	0.003877305	ENSMUSG00000074489	Bglap3	bone gamma-carboxyglutamate protein 3 [Source:MGI Symbol
257	22.54445133	1.056130892	0.678881175	0.000361047	0.004115072	ENSMUSG00000009075	Cabp7	calcium binding protein 7 [Source:MGI Symbol
258	60.2027319	1.055684167	0.408159219	5.90E-05	0.000883972	ENSMUSG00000034151	Zbbx	zinc finger, B-box domain containing [Source:MGI Symbol
259	174.9347809	1.052691154	0.237904789	7.31E-08	2.30E-06	ENSMUSG00000079685	Ulbp1	UL16 binding protein 1 [Source:MGI Symbol
260	295.9759544	1.052291428	0.19676515	6.33E-10	3.18E-08	ENSMUSG00000008348	Ubc	ubiquitin C [Source:MGI Symbol
261	206.1271775	1.049645828	0.226878178	2.81E-08	9.52E-07	ENSMUSG00000109969	Zscan4-ps3	zinc finger and SCAN domain containing 4, pseudogene 3 [Source:MGI Symbol
263	200.587342	1.040497983	0.221864743	2.13E-08	7.42E-07	ENSMUSG00000062444	Ap3b2	adaptor-related protein complex 3, beta 2 subunit [Source:MGI Symbol
268	426.4104493	1.024855359	0.1640896	3.20E-12	2.52E-10	ENSMUSG00000024381	Bin1	bridging integrator 1 [Source:MGI Symbol
270	39.6704487	1.022498117	0.518741713	0.000248633	0.002994405	ENSMUSG00000029838	Ptn	pleiotrophin [Source:MGI Symbol
272	353.7127329	1.02093823	0.171084614	1.89E-11	1.33E-09	ENSMUSG00000022864	D16Ertd472e	DNA segment, Chr 16, ERATO Doi 472, expressed [Source:MGI Symbol
273	662.2891649	1.019630414	0.131201683	5.70E-17	9.81E-15	ENSMUSG00000044626	Liph	lipase, member H [Source:MGI Symbol
277	24.44636753	1.018026782	0.635033303	0.000416059	0.004624995	ENSMUSG00000037010	Apln	apelin [Source:MGI Symbol
279	267.2912921	1.01605602	0.191765008	9.72E-10	4.62E-08	ENSMUSG00000024659	Anxa1	annexin A1 [Source:MGI Symbol
280	47.17335693	1.01106522	0.450411623	0.000151745	0.001978505	ENSMUSG00000035560	Wdr20rt	WD repeat domain 20, retrogene [Source:MGI Symbol
282	260.9500345	1.009257407	0.189762084	8.97E-10	4.32E-08	ENSMUSG00000055373	Fut9	fucosyltransferase 9 [Source:MGI Symbol
284	19.55318177	1.004544346	0.688563893	0.000471589	0.00511595	ENSMUSG00000038094	Atp13a4	ATPase type 13A4 [Source:MGI Symbol
287	11.58893638	1.002482428	0.874609281	0.000239978	0.002913041	ENSMUSG00000034810	Scn7a	sodium channel, voltage-gated, type VII, alpha [Source:MGI Symbol
288	53.57697556	1.002260125	0.41237225	0.00010331	0.001437605	ENSMUSG00000106968	C78283	expressed sequence C78283 [Source:MGI Symbol
289	356.6721401	1.002111885	0.173530602	6.66E-11	4.11E-09	ENSMUSG00000082195	Gm13034	predicted gene 13034 [Source:MGI Symbol
292	59.845677	1.000505864	0.402045116	9.06E-05	0.001283701	ENSMUSG00000035208	Slfn8	schlafen 8 [Source:MGI Symbol
291	93.7368279	-1.001484569	0.306237832	9.62E-06	0.000176687	ENSMUSG00000030287	Itpr2	inositol 1,4,5-triphosphate receptor 2 [Source:MGI Symbol
290	18.77220069	-1.002052824	0.729314212	0.000463129	0.005049227	ENSMUSG00000024697	Gna14	guanine nucleotide binding protein, alpha 14 [Source:MGI Symbol
286	62.48191014	-1.003459311	0.417778418	0.000109942	0.001506611	ENSMUSG00000027313	Chac1	ChaC, cation transport regulator 1 [Source:MGI Symbol
285	122.7129579	-1.004202696	0.279474736	3.02E-06	6.34E-05	ENSMUSG00000046806	Cyren	cell cycle regulator of NHEJ [Source:MGI Symbol
283	54.09913426	-1.007707543	0.425464699	0.000116936	0.001584023	ENSMUSG00000038763	Alpk3	alpha-kinase 3 [Source:MGI Symbol
281	35.98542472	-1.010810219	0.542055272	0.000309603	0.003603876	ENSMUSG00000053626	Tll1	tolloid-like [Source:MGI Symbol
278	73.02275584	-1.017958074	0.362559319	3.72E-05	0.000592557	ENSMUSG00000002341	Ncan	neurocan [Source:MGI Symbol
276	235.0769904	-1.018132078	0.200732792	3.29E-09	1.37E-07	ENSMUSG00000035199	Arl6ip5	ADP-ribosylation factor-like 6 interacting protein 5 [Source:MGI Symbol
275	475.044952	-1.018702909	0.151587659	1.39E-13	1.40E-11	ENSMUSG00000029772	Ahcyl2	S-adenosylhomocysteine hydrolase-like 2 [Source:MGI Symbol
274	64.24890264	-1.019265704	0.391982802	6.44E-05	0.000954483	ENSMUSG00000026628	Atf3	activating transcription factor 3 [Source:MGI Symbol
271	292.0690966	-1.021372534	0.178965472	9.11E-11	5.42E-09	ENSMUSG00000039159	Ube2h	ubiquitin-conjugating enzyme E2H [Source:MGI Symbol
269	39.47112314	-1.024428058	0.502682914	0.000218934	0.002691748	ENSMUSG00000007594	Hapln4	hyaluronan and proteoglycan link protein 4 [Source:MGI Symbol
267	80.98078318	-1.029214307	0.35298818	2.63E-05	0.000437245	ENSMUSG00000035640	Cbarp	calcium channel, voltage-dependent, beta subunit associated regulatory protein [Source:MGI Symbol
266	274.7855308	-1.029491564	0.185761088	2.31E-10	1.26E-08	ENSMUSG00000091337	Eid1	EP300 interacting inhibitor of differentiation 1 [Source:MGI Symbol
265	71.57455239	-1.035832221	0.366985003	3.36E-05	0.00054036	ENSMUSG00000005267	Zfp287	zinc finger protein 287 [Source:MGI Symbol
264	16.69242682	-1.039871945	0.758281959	0.000370671	0.004215346	ENSMUSG00000075270	Pde11a	phosphodiesterase 11A [Source:MGI Symbol
262	229.1693331	-1.046112389	0.206990236	3.22E-09	1.34E-07	ENSMUSG00000030103	Bhlhe40	basic helix-loop-helix family, member e40 [Source:MGI Symbol
255	923.5741282	-1.060721861	0.128043067	7.28E-19	1.59E-16	ENSMUSG00000023906	Cldn6	claudin 6 [Source:MGI Symbol
251	217.2290461	-1.06862133	0.202791405	9.20E-10	4.42E-08	ENSMUSG00000000915	Hip1r	huntingtin interacting protein 1 related [Source:MGI Symbol
250	222.8062337	-1.070883118	0.216336248	5.07E-09	2.02E-07	ENSMUSG00000017667	Zfp334	zinc finger protein 334 [Source:MGI Symbol
247	49.43531569	-1.075006562	0.445506474	8.45E-05	0.001209415	ENSMUSG00000087881	Gm22442	predicted gene, 22442 [Source:MGI Symbol
246	171.4194835	-1.079776335	0.256105284	1.73E-07	4.88E-06	ENSMUSG00000052656	Rnf103	ring finger protein 103 [Source:MGI Symbol
244	2263.527975	-1.081680135	0.102714381	3.43E-28	2.10E-25	ENSMUSG00000000628	Hk2	hexokinase 2 [Source:MGI Symbol
241	73.99989658	-1.095525259	0.352555796	1.18E-05	0.000211846	ENSMUSG00000074217	Misp3	MISP family member 3 [Source:MGI Symbol
239	255.3072266	-1.096428661	0.194668586	1.07E-10	6.24E-09	ENSMUSG00000080712	H2bc26-ps	H2B clustered histone 26, pseudogene [Source:MGI Symbol
238	61.34168456	-1.097168016	0.394710359	3.11E-05	0.000504709	ENSMUSG00000078794	Dact3	dishevelled-binding antagonist of beta-catenin 3 [Source:MGI Symbol
236	256.1484069	-1.102714023	0.225213168	6.05E-09	2.38E-07	ENSMUSG00000067818	Myl9	myosin, light polypeptide 9, regulatory [Source:MGI Symbol
235	30.17897106	-1.103558714	0.651803367	0.000269222	0.003202005	ENSMUSG00000096014	Sox1	SRY (sex determining region Y)-box 1 [Source:MGI Symbol
234	33.93871662	-1.10491831	0.598103664	0.000225136	0.002756919	ENSMUSG00000017737	Mmp9	matrix metallopeptidase 9 [Source:MGI Symbol
230	2496.453321	-1.111050589	0.103756696	4.77E-29	3.32E-26	ENSMUSG00000042406	Atf4	activating transcription factor 4 [Source:MGI Symbol
229	177.0407638	-1.113632021	0.230197705	7.92E-09	3.03E-07	ENSMUSG00000020122	Egfr	epidermal growth factor receptor [Source:MGI Symbol
228	1577.277664	-1.115255574	0.106275173	4.68E-28	2.76E-25	ENSMUSG00000059486	Kbtbd2	kelch repeat and BTB (POZ) domain containing 2 [Source:MGI Symbol
227	55.78204075	-1.115562544	0.418592697	4.02E-05	0.000630595	ENSMUSG00000034156	Tspoap1	TSPO associated protein 1 [Source:MGI Symbol
226	290.7324268	-1.115699086	0.20069693	1.55E-10	8.77E-09	ENSMUSG00000029484	Anxa3	annexin A3 [Source:MGI Symbol
225	37.64766448	-1.116878412	0.519083483	0.000129772	0.00173335	ENSMUSG00000027796	Smad9	SMAD family member 9 [Source:MGI Symbol
223	898.5948206	-1.123685019	0.130015408	2.80E-20	7.53E-18	ENSMUSG00000001507	Itga3	integrin alpha 3 [Source:MGI Symbol
216	89.85196663	-1.138733616	0.325230647	2.72E-06	5.81E-05	ENSMUSG00000010122	Slc47a1	solute carrier family 47, member 1 [Source:MGI Symbol
214	35.94425636	-1.144287124	0.566357213	0.000150685	0.001968031	ENSMUSG00000022176	Rem2	rad and gem related GTP binding protein 2 [Source:MGI Symbol
212	122.0877674	-1.146918751	0.312723445	1.42E-06	3.26E-05	ENSMUSG00000054065	Pkp3	plakophilin 3 [Source:MGI Symbol
211	222.9917001	-1.150715101	0.209557839	2.12E-10	1.16E-08	ENSMUSG00000014554	Dguok	deoxyguanosine kinase [Source:MGI Symbol
209	50.18286766	-1.154031505	0.464082559	5.63E-05	0.000848754	ENSMUSG00000035228	Ccdc106	coiled-coil domain containing 106 [Source:MGI Symbol
206	150.8896471	-1.157649882	0.266726117	7.97E-08	2.47E-06	ENSMUSG00000002190	Clgn	calmegin [Source:MGI Symbol
204	100.0359126	-1.162864516	0.3130921	1.14E-06	2.68E-05	ENSMUSG00000054474	Thnsl2	threonine synthase-like 2 (bacterial) [Source:MGI Symbol
199	862.8802785	-1.17167566	0.124199147	1.89E-23	6.88E-21	ENSMUSG00000044864	Ankrd50	ankyrin repeat domain 50 [Source:MGI Symbol
198	45.17432542	-1.176101568	0.468539731	5.01E-05	0.000767529	ENSMUSG00000034758	Tle6	transducin-like enhancer of split 6 [Source:MGI Symbol
195	63.02734293	-1.179625217	0.423354375	2.44E-05	0.0004093	ENSMUSG00000022382	Wnt7b	wingless-type MMTV integration site family, member 7B [Source:MGI Symbol
191	48.41420748	-1.189684318	0.446693349	3.30E-05	0.000532281	ENSMUSG00000034958	Atcay	ataxia, cerebellar, Cayman type [Source:MGI Symbol
190	61.70403227	-1.190629487	0.390082772	1.10E-05	0.00019796	ENSMUSG00000030707	Coro1a	coronin, actin binding protein 1A [Source:MGI Symbol
189	234.1493788	-1.195263376	0.210944039	7.22E-11	4.41E-09	ENSMUSG00000028032	Papss1	3'-phosphoadenosine 5'-phosphosulfate synthase 1 [Source:MGI Symbol
188	197.9488526	-1.196050923	0.234992918	1.81E-09	7.97E-08	ENSMUSG00000010760	Phlda2	pleckstrin homology like domain, family A, member 2 [Source:MGI Symbol
183	249.9597911	-1.201765004	0.195412304	3.77E-12	2.93E-10	ENSMUSG00000052837	Junb	jun B proto-oncogene [Source:MGI Symbol
182	124.5563966	-1.202099627	0.324362274	1.09E-06	2.57E-05	ENSMUSG00000071658	Gng3	guanine nucleotide binding protein (G protein), gamma 3 [Source:MGI Symbol
181	528.1888918	-1.203196358	0.140470613	5.11E-20	1.33E-17	ENSMUSG00000036580	Spg20	spastic paraplegia 20, spartin (Troyer syndrome) homolog (human) [Source:MGI Symbol
180	31.50105422	-1.204732649	0.586700715	0.000116876	0.001584023	ENSMUSG00000038555	Reep2	receptor accessory protein 2 [Source:MGI Symbol
179	109.7998415	-1.206714328	0.314108795	6.29E-07	1.59E-05	ENSMUSG00000029860	Zyx	zyxin [Source:MGI Symbol
177	175.4232156	-1.222606736	0.224758073	2.60E-10	1.40E-08	ENSMUSG00000030041	M1ap	meiosis 1 associated protein [Source:MGI Symbol
175	42.25449074	-1.225138905	0.538586343	7.34E-05	0.001064089	ENSMUSG00000030587	2200002D01Rik	RIKEN cDNA 2200002D01 gene [Source:MGI Symbol
174	65.16216331	-1.228481293	0.38019723	5.71E-06	0.00011042	ENSMUSG00000024851	Pitpnm1	phosphatidylinositol transfer protein, membrane-associated 1 [Source:MGI Symbol
173	84.53568622	-1.236532156	0.357685882	2.59E-06	5.57E-05	ENSMUSG00000023913	Pla2g7	phospholipase A2, group VII (platelet-activating factor acetylhydrolase, plasma) [Source:MGI Symbol
172	14.30686244	-1.237038252	0.859260009	0.000118899	0.00160918	ENSMUSG00000110457	Gm45752	predicted gene 45752 [Source:MGI Symbol
170	83.76052591	-1.24354871	0.32872094	7.51E-07	1.83E-05	ENSMUSG00000037552	Plekhg2	pleckstrin homology domain containing, family G (with RhoGef domain) member 2 [Source:MGI Symbol
168	885.5944873	-1.248371767	0.138854622	1.20E-21	3.75E-19	ENSMUSG00000056737	Capg	capping protein (actin filament), gelsolin-like [Source:MGI Symbol
165	45.9052081	-1.261862058	0.501954209	3.97E-05	0.000625833	ENSMUSG00000045232	Rln3	relaxin 3 [Source:MGI Symbol
162	148.9676003	-1.272729222	0.259345756	4.43E-09	1.78E-07	ENSMUSG00000034245	Hdac11	histone deacetylase 11 [Source:MGI Symbol
160	118.208843	-1.276171285	0.273844638	1.51E-08	5.51E-07	ENSMUSG00000025504	Eps8l2	EPS8-like 2 [Source:MGI Symbol
157	591.2662731	-1.281795119	0.16847281	1.39E-16	2.12E-14	ENSMUSG00000061524	Zic2	zinc finger protein of the cerebellum 2 [Source:MGI Symbol
156	288.739859	-1.283963866	0.183444435	1.27E-14	1.50E-12	ENSMUSG00000046223	Plaur	plasminogen activator, urokinase receptor [Source:MGI Symbol
155	97.84774394	-1.284722604	0.33596587	6.07E-07	1.54E-05	ENSMUSG00000041351	Rap1gap	Rap1 GTPase-activating protein [Source:MGI Symbol
152	44.33408526	-1.295693287	0.481224472	2.38E-05	0.000400049	ENSMUSG00000025064	Col17a1	collagen, type XVII, alpha 1 [Source:MGI Symbol
150	84.82864672	-1.31081575	0.326989152	2.80E-07	7.68E-06	ENSMUSG00000010796	Asz1	ankyrin repeat, SAM and basic leucine zipper domain containing 1 [Source:MGI Symbol
149	87.20891816	-1.323798289	0.349480081	6.73E-07	1.67E-05	ENSMUSG00000020911	Krt19	keratin 19 [Source:MGI Symbol
147	30.69656588	-1.324108193	0.575406442	5.24E-05	0.000796905	ENSMUSG00000021983	Atp8a2	ATPase, aminophospholipid transporter-like, class I, type 8A, member 2 [Source:MGI Symbol
146	480.1823149	-1.334360964	0.151909164	8.95E-21	2.64E-18	ENSMUSG00000027220	Syt13	synaptotagmin XIII [Source:MGI Symbol
145	149.5647446	-1.334805699	0.257325397	1.04E-09	4.87E-08	ENSMUSG00000018474	Chd3	chromodomain helicase DNA binding protein 3 [Source:MGI Symbol
144	48.41658152	-1.335971644	0.443776529	9.31E-06	0.000171987	ENSMUSG00000066720	Cldn9	claudin 9 [Source:MGI Symbol
142	761.3966019	-1.338946931	0.15363178	1.66E-20	4.71E-18	ENSMUSG00000055675	Kbtbd11	kelch repeat and BTB (POZ) domain containing 11 [Source:MGI Symbol
140	339.6157304	-1.347555484	0.168391661	6.95E-18	1.30E-15	ENSMUSG00000004891	Nes	nestin [Source:MGI Symbol
137	38.01041132	-1.349755677	0.509751589	2.35E-05	0.000395101	ENSMUSG00000029999	Tgfa	transforming growth factor alpha [Source:MGI Symbol
136	48.1827336	-1.350791166	0.454464172	1.01E-05	0.000184558	ENSMUSG00000029861	Fam131b	family with sequence similarity 131, member B [Source:MGI Symbol
133	946.1595504	-1.357391458	0.139523494	1.41E-24	5.84E-22	ENSMUSG00000068220	Lgals1	lectin, galactose binding, soluble 1 [Source:MGI Symbol
130	103.2033782	-1.363666974	0.295922998	1.94E-08	6.83E-07	ENSMUSG00000053654	Krt42	keratin 42 [Source:MGI Symbol
128	641.6021731	-1.36703817	0.173054047	1.67E-17	3.01E-15	ENSMUSG00000004665	Cnn2	calponin 2 [Source:MGI Symbol
126	14.76800911	-1.370350795	0.854707746	6.85E-05	0.001004935	ENSMUSG00000103749	Pcdhgb5	protocadherin gamma subfamily B, 5 [Source:MGI Symbol
124	105.0208761	-1.377942419	0.286105794	7.15E-09	2.76E-07	ENSMUSG00000056116	H2-T22	histocompatibility 2, T region locus 22 [Source:MGI Symbol
121	823.2734199	-1.385576818	0.14875829	8.21E-23	2.86E-20	ENSMUSG00000001025	S100a6	S100 calcium binding protein A6 (calcyclin) [Source:MGI Symbol
120	107.1212559	-1.386546594	0.283766356	5.09E-09	2.02E-07	ENSMUSG00000020793	Galr2	galanin receptor 2 [Source:MGI Symbol
119	325.6239101	-1.386718395	0.180178922	8.69E-17	1.40E-14	ENSMUSG00000018569	Cldn7	claudin 7 [Source:MGI Symbol
112	107.8883163	-1.414466965	0.326501301	6.90E-08	2.19E-06	ENSMUSG00000086742	Gm16201	predicted gene 16201 [Source:MGI Symbol
111	93.26758593	-1.417519234	0.327784267	7.14E-08	2.25E-06	ENSMUSG00000085412	Halr1	Hoxa adjacent long noncoding RNA 1 [Source:MGI Symbol
110	31.52587023	-1.421906246	0.563652761	2.60E-05	0.000433842	ENSMUSG00000028776	Tinagl1	tubulointerstitial nephritis antigen-like 1 [Source:MGI Symbol
108	176.7350244	-1.423570448	0.252720045	9.99E-11	5.88E-09	ENSMUSG00000026479	Lamc2	laminin, gamma 2 [Source:MGI Symbol
105	261.4139822	-1.431666261	0.201650232	8.40E-15	1.02E-12	ENSMUSG00000067377	Tspan6	tetraspanin 6 [Source:MGI Symbol
104	21.14880382	-1.433314113	0.696157784	5.13E-05	0.000783172	ENSMUSG00000079491	H2-T10	histocompatibility 2, T region locus 10 [Source:MGI Symbol
103	204.09554	-1.434254643	0.220540675	5.01E-13	4.59E-11	ENSMUSG00000022037	Clu	clusterin [Source:MGI Symbol
101	115.2523853	-1.438360553	0.292728429	4.66E-09	1.86E-07	ENSMUSG00000022218	Tgm1	transglutaminase 1, K polypeptide [Source:MGI Symbol
100	56.07335179	-1.438558936	0.45016734	4.60E-06	9.24E-05	ENSMUSG00000043259	Fam13c	family with sequence similarity 13, member C [Source:MGI Symbol
97	780.8103035	-1.444940801	0.122004306	2.12E-34	2.49E-31	ENSMUSG00000030067	Foxp1	forkhead box P1 [Source:MGI Symbol
95	467.4075866	-1.464344036	0.177282423	1.20E-18	2.48E-16	ENSMUSG00000003309	Ap1m2	adaptor protein complex AP-1, mu 2 subunit [Source:MGI Symbol
94	56.06442078	-1.468681123	0.399125451	9.17E-07	2.20E-05	ENSMUSG00000024409	Psors1c2	psoriasis susceptibility 1 candidate 2 (human) [Source:MGI Symbol
92	143.5257638	-1.482892451	0.253086435	3.04E-11	2.03E-09	ENSMUSG00000025969	Nrp2	neuropilin 2 [Source:MGI Symbol
90	175.7161042	-1.500359121	0.220490232	8.00E-14	8.33E-12	ENSMUSG00000014602	Kif1a	kinesin family member 1A [Source:MGI Symbol
89	60.4876941	-1.50329502	0.425233736	1.47E-06	3.34E-05	ENSMUSG00000046093	Hpcal4	hippocalcin-like 4 [Source:MGI Symbol
87	46.65615986	-1.525029977	0.434277607	1.56E-06	3.53E-05	ENSMUSG00000044927	H1f10	H1.10 linker histone [Source:MGI Symbol
85	45.69074119	-1.528543853	0.443726172	1.92E-06	4.21E-05	ENSMUSG00000055027	Smyd1	SET and MYND domain containing 1 [Source:MGI Symbol
82	78.55342715	-1.539305588	0.387656508	3.07E-07	8.39E-06	ENSMUSG00000025225	Nfkb2	nuclear factor of kappa light polypeptide gene enhancer in B cells 2, p49/p100 [Source:MGI Symbol
79	55.72667383	-1.55466589	0.409409161	5.79E-07	1.47E-05	ENSMUSG00000033420	Antxr1	anthrax toxin receptor 1 [Source:MGI Symbol
78	158.4440107	-1.555176923	0.257894481	1.30E-11	9.49E-10	ENSMUSG00000026563	Tada1	transcriptional adaptor 1 [Source:MGI Symbol
76	67.23720845	-1.558980365	0.356498114	6.16E-08	1.98E-06	ENSMUSG00000098176	Ccdc166	coiled-coil domain containing 166 [Source:MGI Symbol
75	47.0748208	-1.567407711	0.435900658	1.14E-06	2.68E-05	ENSMUSG00000021838	Samd4	sterile alpha motif domain containing 4 [Source:MGI Symbol
72	22.99758134	-1.576267076	0.660355331	2.05E-05	0.000347942	ENSMUSG00000029844	Hoxa1	homeobox A1 [Source:MGI Symbol
69	30.63828593	-1.584348531	0.560399419	9.11E-06	0.00016856	ENSMUSG00000061666	Gdpd1	glycerophosphodiester phosphodiesterase domain containing 1 [Source:MGI Symbol
67	33.48616954	-1.594438617	0.592594601	1.17E-05	0.00021019	ENSMUSG00000027603	Ggt7	gamma-glutamyltransferase 7 [Source:MGI Symbol
66	144.9206231	-1.596380197	0.270245877	2.96E-11	1.99E-09	ENSMUSG00000031179	Magea9	MAGE family member A9 [Source:MGI Symbol
63	119.1665374	-1.627814211	0.279834976	5.30E-11	3.38E-09	ENSMUSG00000025089	Gfra1	glial cell line derived neurotrophic factor family receptor alpha 1 [Source:MGI Symbol
58	35.39051912	-1.641071634	0.52168019	3.82E-06	7.83E-05	ENSMUSG00000037577	Ephx3	epoxide hydrolase 3 [Source:MGI Symbol
56	24.86081321	-1.656270755	0.624847941	1.04E-05	0.000189553	ENSMUSG00000040740	Slc25a34	solute carrier family 25, member 34 [Source:MGI Symbol
54	99.4746581	-1.658311185	0.287271481	7.24E-11	4.41E-09	ENSMUSG00000036913	Trim67	tripartite motif-containing 67 [Source:MGI Symbol
52	88.90916434	-1.673832347	0.307383928	4.39E-10	2.25E-08	ENSMUSG00000048752	Prss50	protease, serine 50 [Source:MGI Symbol
51	34.23912873	-1.678716211	0.568738923	5.50E-06	0.000107301	ENSMUSG00000081044	AU015836	expressed sequence AU015836 [Source:MGI Symbol
49	220.4345726	-1.708438914	0.217109919	6.24E-17	1.05E-14	ENSMUSG00000063011	Msln	mesothelin [Source:MGI Symbol
48	88.90303481	-1.709974216	0.305146916	2.00E-10	1.10E-08	ENSMUSG00000041556	Fbxo2	F-box protein 2 [Source:MGI Symbol
46	321.3960083	-1.714151635	0.209440853	5.12E-18	1.00E-15	ENSMUSG00000033788	Dysf	dysferlin [Source:MGI Symbol
44	77.74275026	-1.729356348	0.332938061	1.69E-09	7.49E-08	ENSMUSG00000001349	Cnn1	calponin 1 [Source:MGI Symbol
43	852.3978022	-1.734496247	0.152791186	1.99E-31	1.79E-28	ENSMUSG00000028480	Glipr2	GLI pathogenesis-related 2 [Source:MGI Symbol
41	82.5996011	-1.742684413	0.333950084	1.52E-09	6.80E-08	ENSMUSG00000015312	Gadd45b	growth arrest and DNA-damage-inducible 45 beta [Source:MGI Symbol
40	69.81398007	-1.747687461	0.3559837	6.61E-09	2.57E-07	ENSMUSG00000025328	Padi3	peptidyl arginine deiminase, type III [Source:MGI Symbol
37	641.9241854	-1.77290961	0.158778813	1.80E-30	1.38E-27	ENSMUSG00000026509	Capn2	calpain 2 [Source:MGI Symbol
35	3728.714759	-1.786500267	0.100098776	1.20E-72	9.15E-69	ENSMUSG00000051855	Mest	mesoderm specific transcript [Source:MGI Symbol
34	51.62989748	-1.786789487	0.4282746	1.36E-07	3.93E-06	ENSMUSG00000018920	Cxcl16	chemokine (C-X-C motif) ligand 16 [Source:MGI Symbol
32	293.835754	-1.802980073	0.201762086	1.04E-20	3.00E-18	ENSMUSG00000004044	Cavin1	caveolae associated 1 [Source:MGI Symbol
31	35.48643725	-1.829432039	0.494557154	6.04E-07	1.53E-05	ENSMUSG00000008461	Fut1	fucosyltransferase 1 [Source:MGI Symbol
30	30.48094625	-1.869517103	0.538816754	1.03E-06	2.44E-05	ENSMUSG00000048148	Nwd1	NACHT and WD repeat domain containing 1 [Source:MGI Symbol
29	238.5123435	-1.90222329	0.190640332	6.39E-25	2.79E-22	ENSMUSG00000023484	Prph	peripherin [Source:MGI Symbol
25	101.9573036	-1.933026578	0.296059531	1.13E-12	9.75E-11	ENSMUSG00000027737	Slc7a11	solute carrier family 7 (cationic amino acid transporter, y+ system), member 11 [Source:MGI Symbol
24	44.41666461	-1.958689632	0.43078192	2.85E-08	9.62E-07	ENSMUSG00000029228	Lnx1	ligand of numb-protein X 1 [Source:MGI Symbol
23	251.3250732	-1.965799503	0.233526862	1.08E-18	2.26E-16	ENSMUSG00000026879	Gsn	gelsolin [Source:MGI Symbol
22	60.83193802	-1.979666299	0.362436456	4.78E-10	2.43E-08	ENSMUSG00000035557	Krt17	keratin 17 [Source:MGI Symbol
16	231.0696971	-2.137585317	0.198381202	1.43E-28	9.13E-26	ENSMUSG00000040187	Arntl2	aryl hydrocarbon receptor nuclear translocator-like 2 [Source:MGI Symbol
14	228.3692202	-2.224886089	0.20460014	3.97E-29	2.90E-26	ENSMUSG00000019124	Scrn1	secernin 1 [Source:MGI Symbol
13	55.57439623	-2.243981042	0.394790892	9.05E-11	5.41E-09	ENSMUSG00000001672	Marveld3	MARVEL (membrane-associating) domain containing 3 [Source:MGI Symbol
11	31.73608607	-2.251536604	0.512734245	2.18E-08	7.58E-07	ENSMUSG00000118219	Gm29695	predicted gene, 29695 [Source:MGI Symbol
10	484.9146718	-2.272827186	0.149698322	1.24E-53	2.38E-50	ENSMUSG00000028760	Eif4g3	eukaryotic translation initiation factor 4 gamma, 3 [Source:MGI Symbol
7	150.238392	-2.350588201	0.23963247	1.56E-24	6.29E-22	ENSMUSG00000017723	Wfdc2	WAP four-disulfide core domain 2 [Source:MGI Symbol
6	49.23545037	-2.404768766	0.450455886	2.36E-10	1.28E-08	ENSMUSG00000076617	Ighm	immunoglobulin heavy constant mu [Source:MGI Symbol
