## Supplementary material for "The transcription factor OCT6 promotes the dissolution of the naïve pluripotent state by repressing *Nanog* and activating a formative state gene regulatory network": Table S2

### Sheet: Sheet1
Gene	Sequence (5'-3')	Size (bp)
Brn2-F	TTTAACCAGAGCGCCCAGTC	100
Brn2-R	CTCGGCATGTACGATGGAGG
CDH1-F (E-Cad)	AACCCAAGCACGTATCAGGG	94
CDH1-R (E-Cad)	GAGTGTTGGGGGCATCATCA
CDH2-F (N-Cad)	ACAGCGCAGTCTTACCGAAG	119
CDH2-R (N-Cad)	CTTGAAATCTGCTGGCTCGC
Dnmt3A F	TGTGGGAGCCTCAATGTCAC	180
Dnmt3A R	CCTGCAGCAGTTGTTGTTCC
Esrrb-F	GAACACTCTCGCCTGGTAGG	159
Esrrb-R	CGCCTCCAGGTTCTCAATGT
FGF5-F	CTTCTGCCTCCTCACCAGTC	138
FGF5-R	TCTGCAGATGGAAACCGATG
Foxp1-F	GAAAGCTTGTCCCACGAGGA	220
Foxp1-R	GGCGCTCTTTGTCTTTTGCA
GAPDH-F	TGCCAAGGCTGTGGGCAAGG	248
GAPDH-R	CGAAGGTGGAAGAGTGGG
Klf4-F	TACCCTCCTTTCCTGCCAGA	174
Klf4-R	TTTGCCACAGCCTGCATAGT
mCherry-F	CTGAAGGGCGAGATCAAGCA	155
mCherry-R	TAGTCCTCGTTGTGGGAGGT
Nanog-F	AGGGTCTGCTACTGAGATGCTCTG	364
Nanog-R	CAACCACTGGTTTTTCTGCCACCG
Oct4-F	GAGAACCGTGTGAGGTGGAG	206
Oct4-R	GGGAAAGGTGTCCCTGTAGC
Oct6-3UTR-F	CTCACCTTTTCTCCGGGCTT	163
Oct6-3UTR-R	ATACACAGATGCGGCTCTCG
Oct6-CDS-F	CACCACCGCGCAGTATCT
Oct6-CDS-R	GTGGGTAGCCATTGAGGGT
Oct6-Evaluation-KO-F	GGGTCATGAATGAAGCCCCA	515
Oct6-Evaluation-KO-R	GTGGGTAGCCATTGAGGGT
Otx2-F	ACCCGGTACCCAGACATCTT	161
Otx2-R	TTCTTGGCAGGCCTCACTTT
PGK1-F	TGGGCAAGGATGTTCTGTTC	242
PGK1-R	TGCAGTCCCAAAAGCATCAT
Prdm14-F	GGACAAAGACTCCCTCCAGC	185
Prdm14-R	CCCACATCCGAGAGTTGTCC
Rex1-F	AAACGGCAAAGACAAGTGGC	76
Rex1-R	GCCTCGTCTTGCTTTAGGGT
Sox2-F	GATCAGCATGTACCTCCCCG	70
Sox2-R	CTGGGCCATGTGCAGTCTAC
Sox3 F	GTTTAGCTTTGCTCGCCTGG	200
Sox3 R	GGTTTCTCCGCAAACACCAC
Tbx3-F	GTCTCCATCGTGGGGACATC	132
Tbx3-R	GGCCGTAGTGGTGGAAATCT
Zic2-F	TTCCAGTGTGAGTTCGAGGG	152
Zic2-R	TTCATGTGCTTCCGCAACGA
Zic3-F	GGGCTGCGGGAAGATTTTTG	115
Zic3-R	GTTGGCAAACCGTCTGTCAC
