## Supplementary material for "The transcription factor OCT6 promotes the dissolution of the naïve pluripotent state by repressing *Nanog* and activating a formative state gene regulatory network": Table S3

### Sheet: Sheet1
Antibody	Catalog	Manufacturer	Host	Dilution
Pou3f1/Oct6	MABN738	Millipore	Mouse	1:200 for immuno, 1:1000 for WB
Nanog	eBioMLC-51	Thermo Fisher Scientific	Rat	1:250
Pou5f1/Oct4 (C30A3C1)	#5677X	Cell signaling	Rabbit	1:100
Sox3	PA5-35983	Thermo Fisher Scientific	Rabbit	1:100
Klf4	sc-166238	Santa Cruz	Mouse	1:100
Sox2	MA5-31455	Thermo Fisher Scientific	Mouse	1:100
GAPDH (6C5)	sc-32233	Santa Cruz	Mouse	1:1000 for WB
Goat anti Mouse IgG (H+L) Cross-Adsorbed Secondary Antibody, HRP	G-21040	Life Technologies	Goat	1:15000 for WB
