## Supplementary material for "The transcription factor OCT6 promotes the dissolution of the naïve pluripotent state by repressing *Nanog* and activating a formative state gene regulatory network": Table S4

Probe Sequence (5' to 3')	Probe Sequence Name
cgagggaagggatttctgaa	Nanog.1_1
cacactcatgtcagtgtgat	Nanog.1_2
aaactgtggggaccaggaag	Nanog.1_3
agaattcgatgcttcctcag	Nanog.1_4
aactgcaggcattgatgagg	Nanog.1_5
agcaagaatagttctcggga	Nanog.1_6
agagcatctcagtagcagac	Nanog.1_7
ttgaagaggcaggtcttcag	Nanog.1_8
ctggtagaagaatcagggct	Nanog.1_9
caggacttgagagcttttgt	Nanog.1_10
tgagagaacacagtccgcat	Nanog.1_11
gtacttctgcttctgaaacc	Nanog.1_12
ggttcagaatggaggagagt	Nanog.1_13
caggtcttaacctgcttata	Nanog.1_14
acttcatcctttggttttga	Nanog.1_15
tcttcaaccactggtttttc	Nanog.1_17
ccttctgaatcagaccattg	Nanog.1_18
tgcaatggatgctgggatac	Nanog.1_19
acatggaaaggcttccagat	Nanog.1_20
aagttgggttggtccaagtc	Nanog.1_23
gaagttatggagcggagcag	Nanog.1_24
ctgtacgtaaggctgcagaa	Nanog.1_25
ctggcagagaagttttgctg	Nanog.1_28
cttccaaattcacctccaaa	Nanog.1_29
taaaatgcgcatggctttcc	Nanog.1_30
ataattccaaggcttgtggg	Nanog.1_31
tggagtcacagagtagttca	Nanog.1_32
gtaagtctcatatttcacct	Nanog.1_33
tgactttaagcccagatgtt	Nanog.1_34
aaggaaggaacctggctttg	Nanog.1_35
catgttctaagtcctaggtt	Nanog.1_36
agctcagaagttgagttggt	Nanog.1_37
acactaacacaccaagttgt	Nanog.1_38
tctccaaagcctagagttaa	Nanog.1_39
gagagagtatatgcacctca	Nanog.1_40
ggtgttcaagcacttattct	Nanog.1_41
aaagactagcatgggtgggt	Nanog.1_42
acacagtgtataccaagacc	Nanog.1_43
ttaaacctcacccctcaaaa	Nanog.1_44
ccaccatatcgttatacttt	Nanog.1_45
ttctgtctcatcctcgagag	Nanog.1_46
tatctgagctaccctcaaac	Nanog.1_47
aggttggccttgaacttatt	Nanog.1_48
atcgagatgctgtcttacta	Nanog.1_49
gcaagcaccttaataggtga	Nanog.1_50
acatagcagttactcttggg	Nanog.1_51
ggttcatcatggtacagtca	Nanog.1_52
gtttaaactagtccagctgg	Nanog.1_53
